# Analysis and culturing of the prototypic crAssphage reveals a phage-plasmid lifestyle

**DOI:** 10.1101/2024.03.20.585998

**Authors:** Danica T. Schmidtke, Angela S. Hickey, Ivan Liachko, Gavin Sherlock, Ami S. Bhatt

**Affiliations:** Department of Microbiology and Immunology, Stanford University, Stanford, CA, USA; Department of Genetics, Stanford University, Stanford, CA, USA; Phase Genomics, Seattle, WA, USA; Department of Medicine (Division of Hematology), Stanford University, Stanford, CA, USA

**Keywords:** crAssphage, microbiome, bacteriophage, plasmid, phage-plasmid, *Phocaeicola*, *Bacteroidota*, *Carjivirus communis*

## Abstract

The prototypic crAssphage (*Carjivirus communis*) is one of the most abundant, prevalent, and persistent gut bacteriophages, yet it remains uncultured and its lifestyle uncharacterized. For the last decade, crAssphage has escaped plaque-dependent culturing efforts, leading us to investigate alternative lifestyles that might explain its widespread success. Through genomic analyses and culturing, we find that crAssphage uses a phage-plasmid lifestyle to persist extrachromosomally. Plasmid-related genes are more highly expressed than those implicated in phage maintenance. Leveraging this finding, we use a plaque-free culturing approach to measure crAssphage replication in culture with *Phocaeicola vulgatus, Phocaeicola dorei,* and *Bacteroides stercoris*, revealing a broad host range. We demonstrate that crAssphage persists with its hosts in culture without causing major cell lysis events or integrating into host chromosomes. The ability to switch between phage and plasmid lifestyles within a wide range of hosts contributes to the prolific nature of crAssphage in the human gut microbiome.
