## Supplementary table 1 for "Analysis and culturing of the prototypic crAssphage reveals a phage-plasmid lifestyle"

### Sheet: Sheet1
sample_number	sample
1	SRR6038461
2	SRR6038241
3	SRR6038380
4	SRR6038505
5	SRR6038340
6	SRR6038534
7	SRR6038183
8	SRR6038243
9	SRR6038251
10	SRR6038424
11	SRR6038199
12	SRR6038373
13	SRR6038421
14	SRR6038194
15	SRR6038476
16	SRR6038378
17	SRR6038319
18	SRR6038415
19	SRR6038416
20	SRR6038411
21	SRR6038444
22	SRR6038515
23	SRR6038427
24	SRR6038386
25	SRR6038435
26	SRR6038273
27	SRR6038504
28	SRR6038226
29	SRR6038335
30	SRR6038286
31	SRR6038471
32	SRR6038211
33	SRR6038370
34	SRR6038442
35	SRR6038282
36	SRR6038362
37	SRR6038276
38	SRR6038394
39	SRR6038499
40	SRR6038185
41	SRR6038207
42	SRR6038470
43	SRR6038510
44	SRR6038222
45	SRR6038379
46	SRR6038391
47	SRR6038343
48	SRR6038542
49	SRR6038474
50	SRR6038293
51	SRR6038197
52	SRR6038321
53	SRR6038387
54	SRR6038331
55	SRR6038434
56	SRR6038200
57	SRR6038339
58	SRR6038218
59	SRR6038423
60	SRR6038383
61	SRR6038396
62	SRR6038412
63	SRR6038275
64	SRR6038327
65	SRR6038432
66	SRR6038295
67	SRR6038462
68	SRR6038334
69	SRR6038189
70	SRR6038477
71	SRR6038268
72	SRR6038433
73	SRR6038413
74	SRR6038364
75	SRR6038264
76	SRR6038403
77	SRR6038426
78	SRR6038225
79	SRR6038221
80	SRR6038184
81	SRR6038224
82	SRR6038230
83	SRR6038381
84	SRR6038191
85	SRR6038560
86	SRR6038217
87	SRR6038326
88	SRR6038229
89	SRR6038219
90	SRR6038187
91	SRR6038325
92	SRR6038324
93	SRR6038267
94	SRR6038506
95	SRR6038359
96	SRR6038320
97	SRR6038216
98	SRR6038195
99	SRR6038348
100	SRR6038188
101	SRR6038484
102	SRR6038473
103	SRR6038186
104	SRR6038530
105	SRR6038431
106	SRR6038494
107	SRR6038314
108	SRR6038400
109	SRR6038376
110	SRR6038390
111	SRR6038485
